# Fin Shape, Asymmetry, and Evolutionary Ecomorphology in Triggerfishes and Filefishes (Superfamily: Balistoidea)

**DOI:** 10.1101/2021.06.29.450391

**Authors:** Andrew B. George, Mark W. Westneat

## Abstract

Triggerfishes and filefishes exhibit a wide range of fin and body morphologies, inhabit many marine habitats, and feed on a variety of benthic and pelagic organisms. Particular morphologies are predicted to provide functional advantages for swimming behaviors that facilitate life in diverse habitats and feeding guilds. Ecomorphological relationships can, in turn, inform evolutionary patterns of morphological convergence. We quantified morphological diversity of 80 balistoid species using geometric morphometrics and assigned each species a primary habitat and feeding mode. Results revealed strong evidence for evolutionary integration among body and fin shapes as well as widespread convergence of both high and low aspect ratio (AR) dorsal and anal fins, the fins that power steady locomotion in these fishes. Dorsal and anal fins were determined to be moderately to highly asymmetrical in most species. Families exhibited considerable overlap in fin and body shapes, but triggerfishes generally exhibited higher AR and more asymmetrical fins than filefishes. Fin asymmetry was not strongly associated with ecology. Planktivorous and offshore-pelagic species exhibited high AR dorsal and anal fins suitable for high endurance swimming performance, while benthic grazing and structured reef species exhibited convergence on low AR median fins more suitable for facilitating maneuverability.
