## Supplemental Table 3 for "Fin Shape, Asymmetry, and Evolutionary Ecomorphology in Triggerfishes and Filefishes (Superfamily: Balistoidea)"

### Sheet: Anal Fin
Specimen	LeadEdgeRot	Ray1Rot	Ray2Rot	Ray3Rot	Ray4Rot	Ray5Rot	Ray6Rot	Ray7Rot	Ray8Rot	Ray9Rot	Ray10Rot	TrailEdgeRot
Abalistes_stellatus_(1)	0	0	0	0	0	0	0	0	0	-4	-8	-10
Aluterus_heudelotii_(1)	8	5	0	0	0	0	0	0	-2	-6	-8	-12
Aluterus_monoceros_(3)	10	6	4	4	0	0	0	0	0	0	0	0
Aluterus_schoepfii_FLMNH_(2)	6	6	6	6	6	6	6	6	6	6	6	6
Aluterus_scriptus_(3)	12	8	6	4	2	0	0	0	-1	-1	-2	-10
Amanses_scopas_(USNM_375647)	-12	-10	-8	-6	-4	-2	-1	0	0	0	0	0
Amanses_scopas_(USNM_392430)	-8	-6	-4	-3	-2	-1	0	0	0	0	0	0
Amanses_scopas_(USNM_424133)	-8	-6	-4	-3	-2	-1	0	0	0	0	0	0
Amanses_scopas_(USNM_440014)	0	0	0	0	0	0	0	0	0	0	-3	-10
Arotrolepis_filicauda_(1_female)	0	0	0	0	0	0	0	0	0	0	-3	-10
Balistes_capriscus_MARMAP6_FMNH(2016_237)	-5	-4	-3	-2	-1	0	0	0	0	0	0	0
Balistes_polylepis_(4)	0	0	0	0	0	0	0	0	0	0	-4	-12
Balistes_polylepis_(FMNH_56832)	5	4	2	1	0	0	0	0	0	0	0	0
Balistes_punctatus_(FMNH_118174)	5	4	3	2	1	0	0	0	0	0	-3	-10
Balistes_vetula_(FLMNH_1)	0	0	0	0	0	0	0	0	0	0	-3	-10
Balistes_vetula_(UMMZ_203360_1)	5	4	3	2	0	0	0	0	0	0	-5	-10
Balistoides_viridescens_(FMNH_118788)	0	0	0	0	0	0	0	0	0	0	-3	-10
Balistoides_viridescens_(SFSA)	-10	-10	-10	-10	-10	-10	-10	-10	-10	-10	-12	-15
Cantherhines_dumerilii_(6)	10	10	10	10	10	10	10	10	10	10	10	10
Cantherhines_dumerilii_(USNM_424209)	-5	-5	-5	-5	-5	-5	-5	-5	-5	-5	-5	-5
Cantherhines_fronticinctus_(USNM_FIN030873)	5	3	1	0	0	0	0	0	0	0	0	0
Cantherhines_pardalis_(USNM_FIN030877)	0	0	0	0	0	0	0	0	0	0	-2	-10
Cantherhines_pullus_(2)	-6	-2	0	0	0	0	0	0	0	0	0	0
Cantherhines_sandwichiensis_(FMNH_63683_2_flipped)	0	0	0	0	0	0	0	0	0	-3	-8	-25
Cantherhines_sandwichiensis_(USNM_FIN030875)	0	0	0	0	0	0	0	0	0	0	-3	-10
Canthidermis_maculata_(2)	0	0	0	0	0	0	0	0	0	-3	-6	-12
Canthidermis_maculata_(3)	0	0	0	0	0	0	0	0	0	-1	-3	-12
Canthidermis_maculata_(kahaku_1)	0	0	0	0	0	0	0	0	0	-2	-5	-15
Canthidermis_maculata_(USNM_405886)	3	2	1	0	0	0	0	0	0	0	-3	-10
Canthidermis_maculata_(USNM_438087)	5	4	3	2	1	0	0	0	0	-2	-5	-10
Melichthys_indicus_(FMNH_91152_flipped)	8	6	4	2	1	0	0	0	0	0	0	0
Melichthys_indicus_(FMNH_91157)	10	8	6	4	2	1	0	0	0	0	0	0
Melichthys_vidua_(FMNH_1)	0	0	0	0	0	0	0	0	0	0	-3	-10
Meuschenia_hippocrepis_(Hutchins_WAM_30cm_TL_est)	0	0	0	0	0	0	0	0	0	0	0	-5
Meuschenia_hippocrepis_(UMelborn_1_flipped)	5	4	3	2	1	0	0	0	0	0	0	-10
Meuschenia_trachylepis_(AM_I_27197_007)	0	0	0	0	0	0	0	0	-3	-3	-5	-15
Monacanthus_ciliatus_(FMNH_45668_1)	0	0	0	0	0	0	0	0	0	0	-5	-15
Monacanthus_ciliatus_(FMNH_45668_3)	0	0	0	0	0	0	0	0	0	0	-2	-12
Monacanthus_ciliatus_(UF_3611)	0	0	0	0	0	0	0	0	0	0	-5	-15
Monacanthus_tuckeri_(FMNH_77523_2)	0	0	0	0	0	0	0	0	-1	-3	-5	-15
Oxymonacanthus_longirostris_(ROM_64842)	8	6	4	2	1	0	0	0	0	0	0	0
Paramonacanthus_oblongus_(fishwisepro_2)	10	8	6	4	0	0	0	0	0	-5	-15	-25
Paramonacanthus_sulcatus_(UMMZ_219269_1_flipped)	5	4	3	2	1	0	0	0	0	0	-2	-10
Paramonacanthus_sulcatus_(UMMZ_219269_4_flipped)	8	7	6	5	4	3	2	1	0	0	-8	-15
Paramonacanthus_sulcatus_(UMMZ_226887_1)	4	3	2	1	0	0	0	0	0	0	0	0
Paramonacanthus_sulcatus_(UMMZ_226887_2_flipped)	5	4	3	2	1	0	0	0	0	0	0	0
Paramonacanthus_sulcatus_(UMMZ_226887_3)	8	7	6	5	4	3	2	1	0	0	0	0
Pervagor_aspricaudus_(USNM_400504)	-8	-3	-2	0	0	0	0	0	0	0	0	0
Pervagor_aspricaudus_(USNM_FIN030914)	-10	-8	-6	-4	-1	0	0	0	0	0	0	0
Pervagor_janthinosoma_(FMNH_127626)	-10	-5	-3	-2	-1	0	0	0	0	0	-3	-10
Pervagor_janthinosoma_(FMNH_127629)	-8	-4	-2	0	0	0	0	0	0	0	0	0
Pervagor_nigrolineatus_(1)	0	0	0	0	0	0	0	0	0	0	-3	-15
Pervagor_nigrolineatus_(USNM_FIN030927)	-5	-5	-5	-5	-5	-5	-5	-5	-5	-5	-5	-5
Pseudobalistes_flavimarginatus_(FMNH_118795)	5	3	2	1	0	0	0	0	0	0	0	0
Pseudobalistes_fuscus_(USNM_423561)_small_adult	5	4	3	2	1	0	0	0	0	0	0	0
Pseudobalistes_naufragium_(Berry)	5	4	3	2	1	0	0	0	0	0	-5	-10
Pseudobalistes_naufragium_(Fishbase_Flores_40cm_TL_est)	3	2	1	0	0	0	0	0	0	0	-3	-10
Pseudomonacanthus_macrurus_(USNM_435696)	4	3	2	0	0	0	0	0	0	-2	-5	-15
Pseudomonacanthus_peroni_(Fishbase_Sainsbury)	10	8	6	4	2	1	0	0	0	0	0	0
Rhinecanthus_lunula_(AQU_17_T24)	0	0	0	0	0	0	0	0	0	-2	-5	-10
Rhinecanthus_verrucosus_(FMNH_52000)	6	4	2	1	0	0	0	0	0	0	0	0
Scobinichthys_granulatus_(AM_I_23481_003)	5	5	5	5	5	5	5	5	5	5	5	8
Stephanolepis_aurata_(SAIAB_17098)	5	4	3	2	1	0	0	0	0	0	0	0
Stephanolepis_cirrhifer_(KPM_NR0049407)	5	3	2	0	0	0	0	0	0	0	0	0
Stephanolepis_cirrhifer_(KPM_NR0053346)	-10	-8	-6	-4	-2	0	0	0	0	0	0	0
Stephanolepis_hispidus_(FLMNH_1)	-5	-3	-2	-1	0	0	0	0	0	0	0	0
Stephanolepis_setifer_(FMNH_60341_flipped)	3	2	1	0	0	0	0	0	0	0	-5	-15
Stephanolepis_setifer_(FMNH_86494)	5	4	3	2	1	0	0	0	0	0	-5	-10
Sufflamen_bursa_(FMNH_121234)	3	2	1	0	0	0	0	0	0	0	0	0
Sufflamen_bursa_(FMNH_127485)	5	5	5	5	5	5	5	5	5	5	5	5
Sufflamen_chrysopterum_(FMNH_127488_flipped)	5	4	3	2	1	0	0	0	0	0	0	0
Sufflamen_fraenatum_(FMNH_127492)	5	4	3	2	1	0	0	0	0	0	0	0
Sufflamen_fraenatum_(USNM_409487)	8	7	6	5	4	3	2	1	0	0	0	0
Sufflamen_verres_(Berry_B)	8	7	6	5	4	3	2	1	0	0	0	0
Sufflamen_verres_(Bold_systems_1)	8	7	6	5	4	3	2	1	0	0	0	0
Sufflamen_verres_(Snow_2)	10	9	8	7	6	5	4	3	2	1	-5	-12
Thamnaconus_arenaceus_(Bold_systems_1)	5	4	3	2	1	0	0	0	0	0	-5	-15
Thamnaconus_fajardoi_(SAIAB_Bold)	10	8	6	4	2	1	0	0	0	0	-8	-25
Thamnaconus_modestoides_(AM_I_31484_002)	5	4	3	2	1	0	0	0	0	-3	-5	-10
Thamnaconus_modestoides_(Smith_Heemstra_1)	8	7	6	5	4	3	2	1	0	0	0	0
Thamnaconus_modestus_(KPM_NR_47135A)	0	0	0	0	0	0	0	-1	-3	-5	-8	-15
Thamnaconus_modestus_(KPM_NR_47454A)	4	3	2	2	0	0	0	0	0	0	0	0
Xanthichthys_auromarginatus_(USNM_FIN026770)	5	4	3	2	1	0	0	0	0	0	0	0
*All rotations are listed in degrees; Specimens that did not undergo any rotations are not included in this table

### Sheet: Dorsal Fin
Specimen	LeadEdgeRot	Ray1Rot	Ray2Rot	Ray3Rot	Ray4Rot	Ray5Rot	Ray6Rot	Ray7Rot	Ray8Rot	Ray9Rot	Ray10Rot	TrailEdgeRot
Abalistes_stellaris_(Kimura)	10	5	3	0	0	0	0	0	0	0	0	0
Abalistes_stellaris_(USNM_FIN026714)	10	5	3	0	0	0	0	0	0	0	0	0
Abalistes_stellatus_(1)	15	12	10	8	6	4	3	1	0	0	0	0
Abalistes_stellatus_(URM_P_3304)	8	6	5	5	5	5	5	5	5	5	5	10
Aluterus_monoceros_(3)	10	6	2	2	0	0	0	0	0	0	0	0
Aluterus_monoceros_(4)	6	5	5	5	5	5	5	0	5	5	5	5
Aluterus_schoepfii_FLMNH_(2)	0	0	0	0	0	0	0	0	0	0	0	-10
Aluterus_scriptus_(FMNH_118802)	8	4	0	0	0	0	0	0	0	0	0	0
Aluterus_scriptus_(USNM_158763)	10	6	2	0	0	0	0	0	0	0	0	0
Amanses_scopas_(USNM_375647)	0	0	0	0	0	0	0	0	0	0	-5	-10
Amanses_scopas_(USNM_378598)	0	0	0	0	0	0	0	0	0	0	-3	-5
Amanses_scopas_(USNM_392430)	-5	-3	-1	0	0	0	0	0	0	0	0	0
Amanses_scopas_(USNM_438466)	-15	-5	-2	0	0	0	0	0	0	0	0	0
Balistapus_undulatus_(Williams_BioCode)	0	0	0	0	0	0	0	0	0	0	-3	-5
Balistes_capriscus_MARMAP3_FMNH(2016_221)	0	0	0	0	0	0	0	0	0	-2	-5	-10
Balistes_punctatus_(FMNH_118174)	0	0	0	0	0	0	0	0	-2	-5	-12	-30
Balistes_vetula_(FLMNH_1)	0	0	0	0	0	0	0	0	0	-3	-5	-10
Balistes_vetula_(FMNH_46829)	0	0	0	0	0	0	0	0	0	0	-2	-10
Balistes_vetula_(UMMZ_203360_1)	3	2	1	0	0	0	0	0	-1	-3	-6	-15
Balistoides_conspicillum_(KPM_NR0048959)	-15	-8	-6	-4	-4	0	0	0	0	0	0	0
Cantherhines_dumerilii_(5)	0	0	0	0	0	0	0	0	0	0	-5	-12
Cantherhines_dumerilii_(FMNH_118804_2)	8	6	4	2	2	1	0	0	0	0	0	0
Cantherhines_dumerilii_(USNM_440213)	0	0	0	0	0	0	0	0	0	0	-2	-10
Cantherhines_fronticinctus_(Limmon_Biocode)	-8	-4	-2	0	0	0	0	0	0	0	0	0
Cantherhines_pardalis_(USNM_FIN030877)	0	0	0	0	0	0	0	0	0	0	-3	-15
Cantherhines_pullus_(2)	-5	-2	-1	0	0	0	0	0	0	0	0	0
Cantherhines_sandwichiensis_(FMNH_63683_3)	5	3	1	0	0	0	0	0	0	0	0	0
Cantherhines_sandwichiensis_(USNM_392484)	5	3	2	1	0	0	0	0	0	0	0	0
Cantherhines_sandwichiensis_(USNM_442413)	0	0	0	0	0	0	0	0	0	0	-5	-15
Cantherhines_sandwichiensis_(USNM_446264)	0	0	0	0	0	0	0	0	0	0	-2	-10
Cantherhines_sandwichiensis_(USNM_FIN030875)	5	3	1	0	0	0	0	0	0	0	-5	-10
Canthidermis_maculata_(2)	0	0	0	0	0	0	0	0	0	0	-5	-15
Canthidermis_maculata_(3)	0	0	0	0	0	0	0	0	0	0	-5	-15
Canthidermis_maculata_(kahaku_1)	0	0	0	0	0	0	0	0	0	-5	-10	-20
Canthidermis_sufflamen_(Moore_1)	4	4	2	0	0	0	0	0	0	0	0	0
Melichthys_indicus_(FMNH_91152_flipped)	15	15	12	10	8	6	4	3	1	0	0	0
Melichthys_indicus_(FMNH_91157)	15	13	12	10	8	6	4	4	4	4	4	4
Melichthys_niger_(FMNH_34212)	0	0	0	0	0	0	0	0	0	0	-5	-10
Melichthys_vidua_(FP17_11)	0	0	0	0	0	0	0	0	0	0	0	-10
Meuschenia_hippocrepis_(Hutchins_WAM_30cm_TL_est)	0	0	0	0	0	0	0	0	0	0	-3	-8
Monacanthus_chinensis_(3)	-5	-5	-5	-5	-5	-5	-5	-5	-5	-5	-5	-5
Monacanthus_chinensis_(UMMZ_245645_1_flipped)	5	3	1	0	0	0	0	0	-1	-2	-4	-15
Monacanthus_ciliatus_(FMNH_45668_1)	0	0	0	0	0	0	0	0	0	-5	-12	-20
Monacanthus_ciliatus_(FMNH_45668_2)	10	8	6	4	2	0	0	0	0	0	0	0
Monacanthus_ciliatus_(FMNH_45668_4)	5	3	1	0	0	0	0	0	0	0	0	0
Monacanthus_tuckeri_(UMMZ_241812_Full_Body_1)	5	2	1	0	0	0	0	0	0	0	0	0
Monacanthus_tuckeri_(USNM_413339)	5	3	2	1	0	0	0	0	0	0	-5	-10
Odonus_niger_(FMNH_118793)	10	8	6	4	2	1	0	0	0	0	0	0
Oxymonacanthus_longirostris_(FMNH_44262)	5	3	2	0	0	0	0	0	0	0	0	0
Oxymonacanthus_longirostris_(USNM_446273)	4	2	0	0	0	0	0	0	0	0	0	0
Paraluteres_prionurus_(UCrit_05)	5	3	0	0	0	0	0	0	0	0	0	0
Paraluteres_prionurus_(USNM_FIN030899)	8	6	4	2	1	0	0	0	0	0	0	0
Paramonacanthus_choirocephalus_(1)	8	6	4	2	1	0	0	0	0	0	0	0
Paramonacanthus_oblongus_(fishwisepro_2)	10	10	8	6	4	4	2	0	0	-2	-10	-15
Paramonacanthus_sulcatus_(UMMZ_219269_5)	8	8	7	4	2	1	0	0	0	-2	-8	-20
Paramonacanthus_sulcatus_(UMMZ_226887_1)	6	6	6	6	5	4	4	3	1	0	0	0
Pervagor_aspricaudus_(USNM_400504)	-10	-3	0	0	0	0	0	0	0	0	0	0
Pervagor_aspricaudus_(USNM_400517)	0	0	0	0	0	0	0	0	0	0	-5	-15
Pervagor_aspricaudus_(USNM_FIN030910)	0	0	0	0	0	0	0	0	0	0	-5	-10
Pervagor_melanocephalus_(USNM_FIN030923)	0	0	0	0	0	0	0	0	0	0	-3	-10
Pervagor_nigrolineatus_(1)	0	0	0	0	0	0	0	0	0	0	-2	-15
Pervagor_nigrolineatus_(Winterbottom_1)	0	0	0	0	0	0	0	0	-2	-3	-5	-10
Pervagor_spilosoma_(FMNH_399037_1)	0	0	0	0	0	0	0	0	0	-3	-4	-15
Pervagor_spilosoma_(UMMZ_240854_1_flipped)	0	0	0	0	0	0	0	0	0	0	-5	-15
Pervagor_spilosoma_(USNM_FIN030931)	5	2	0	0	0	0	0	0	0	0	0	0
Pseudobalistes_flavimarginatus_(FMNH_118795)	8	6	4	2	1	0	0	0	0	0	0	0
Pseudobalistes_naufragium_(Berry)	5	5	3	2	1	0	0	0	0	0	-7	-15
Pseudobalistes_naufragium_(Fishbase_Flores_40cm_TL_est)	5	5	4	3	2	1	0	0	0	-4	-10	-20
Pseudomonacanthus_peroni_(Fishbase_Sainsbury)	5	3	2	1	0	0	0	0	0	0	0	0
Pseudomonacanthus_peroni_(kahaku_1)	10	8	6	4	2	0	0	0	0	0	0	0
Rhinecanthus_aculeatus_(FMNH_25224_3)	-10	-10	-10	-10	-10	-10	-10	-10	-10	-10	-10	-10
Rhinecanthus_lunula_(AQU_17_T55)	8	6	4	2	0	0	0	0	0	0	0	0
Rhinecanthus_rectangulus_(USNM_408767)	3	2	1	1	1	1	0	0	0	-5	-10	-15
Rhinecanthus_verrucosus_(FMNH_52000)	5	4	3	2	1	0	0	0	0	0	0	0
Scobinichthys_granulatus_(AM_I_23481_003)	5	4	3	2	1	1	1	3	-2	-2	-3	-5
Stephanolepis_aurata_(SAIAB_17098)	0	0	0	0	0	0	0	0	0	0	-3	-8
Stephanolepis_cirrhifer_(KPM_NR0049719)	5	4	3	2	1	0	0	0	0	0	0	0
Stephanolepis_hispidus_(FLMNH_1)	-5	-3	-2	0	0	0	0	0	0	0	0	0
Stephanolepis_setifer_(FMNH_60341_flipped)	0	0	0	0	0	0	0	0	0	0	-4	-12
Stephanolepis_setifer_(FMNH_66347)	0	0	0	0	0	0	0	0	-3	-5	-12	-25
Stephanolepis_setifer_(FMNH_86494)	4	2	0	0	0	0	0	0	0	0	-5	-10
Sufflamen_bursa_(FMNH_121234)	5	3	1	0	0	0	0	0	0	0	-3	-12
Sufflamen_bursa_(sb_03)	0	0	0	0	0	0	0	0	0	-3	-5	-10
Sufflamen_chrysopterum_(Winterbottom)	5	5	5	5	5	5	5	5	5	5	5	5
Sufflamen_fraenatum_(FMNH_127492)	5	4	3	2	1	0	0	0	0	0	0	0
Sufflamen_fraenatum_(FMNH_91215)	5	5	4	3	2	1	0	0	0	0	0	0
Sufflamen_fraenatum_(USNM_409487)	8	6	4	2	1	0	0	0	0	0	0	0
Sufflamen_verres_(Bold_systems_1)	15	10	8	5	3	2	1	0	0	0	-5	-8
Sufflamen_verres_(FMNH_41177)	7	7	6	5	4	3	2	1	0	0	0	0
Sufflamen_verres_(Snow_2)	8	7	6	5	4	3	2	1	1	-2	-5	-12
Thamnaconus_fajardoi_(GBIF_Heemstra_1)	0	0	0	0	0	0	0	0	0	0	-5	-10
Thamnaconus_modestoides_(AM_I_31484_002)	0	0	0	0	0	0	0	0	0	0	-5	-15
Thamnaconus_modestoides_(Smith_Heemstra_1)	3	1	1	0	0	0	0	0	0	0	-5	-10
Thamnaconus_tessellatus_(1)	0	0	0	0	0	0	0	0	0	0	-5	-15
Thamnaconus_tessellatus_(USNM_437760)	5	4	3	2	1	0	0	0	0	0	0	0
Xanthichthys_auromarginatus_(USNM_440117)	6	4	2	0	0	0	0	0	0	0	0	0
*All rotations are listed in degrees; Specimens that did not undergo any rotations are not included in this table
